# Developmental pleiotropy revealed by mosaic heterozygous *Snrpb* deletion underlies CCMS-like axial skeletal defects

**DOI:** 10.64898/2026.09.02.748635

**Authors:** Yanchen Dong, Eric Bareke, Marilou Paquin, Jennelle Smith, Sabrina Shameen Alam, Jacek Majewski, Loydie A. Jerome-Majewska

## Abstract

Cerebro-Costo-Mandibular Syndrome (CCMS) is a rare congenital disorder due to pathogenic variants in the core spliceosomal gene *SNRPB*. Affected individuals present with axial skeletal abnormalities, including cleft palate, micrognathia, posterior rib gaps, and a bell-shaped thorax. The molecular basis of these axial defects remains poorly understood, limiting the development of targeted interventions. To study the temporal and molecular requirements of SNRPB during axial development, we generated a mouse model of CCMS using an inducible Cre-lox system to conditionally delete *Snrpb*. Mosaic deletion of exons 2–3 of *Snrpb* after gastrulation resulted in the full spectrum of CCMS-like abnormalities, including micrognathia, posterior rib gaps and a reduced thoracic cavity. Despite normal somite morphology and patterning, transcriptomic analysis of E9.5 mutant somites revealed upregulation of p53 pathway genes and mis-expression of retinoic acid (RA) signaling components, consistent with reduced RA signaling. Alternatively spliced genes in *Snrpb* mutant somites were associated with post-transcriptional regulation, including chromatin modifiers. To test if RA pathway supplementation can rescue axial defects, we performed dietary RA supplementation; however, this failed to rescue mutant phenotypes, suggesting that p53 activation and chromatin dysregulation additionally contribute to disease pathogenesis. Together, these findings establish the first *in vivo* model of CCMS-associated axial skeletal abnormalities and indicate that *Snrpb* dysfunction disrupts the early specification of axial skeletal identity without overtly altering somite patterning.
