## Supplementary Data 1 for "Developmental pleiotropy revealed by mosaic heterozygous *Snrpb* deletion underlies CCMS-like axial skeletal defects"

### Sheet: E8.0 TAM Injection
Table 1. Genotypes of Litters Collected with E8.0 Tamoxifen Injecction
Injection Stage	Time	Father	Father Genotype	Mother	Mother Genotype	Embryonic Stage	Embryos ID	Snrpb	ER-CRE	mTmG	Notes
E8.0	22:41:00	ER1640	Snrpb L/+; ER-CRE tg/+	MT2525	Snrpb +/+; Rosa mTmG tg/tg	E10.5	SNL3517	+/+	+/+	tg/+
							SNL3518	L/+	+/+	tg/+
							SNL3519	L/+	+/+	tg/+
							SNL3520	+/+	+/+	tg/+
							SNL3521	+/+	+/+	tg/+
							SNL3522	+/+	tg/+	tg/+
							SNL3523	L/+	+/+	tg/+
							SNL3524	L/+	tg/+	tg/+
							SNL3525	+/+	tg/+	tg/+
							SNL3526	+/+	+/+	tg/+
							SNL3527	+/+	+/+	tg/+
							SNL3528	+/+	tg/+	tg/+
							SNL3529	L/+	+/+	tg/+
	22:41:00	ER1640	Snrpb L/+; ER-CRE tg/+	SNL2524	Snrpb L/+; Rosa mTmG tg/tg	E11.5	SNL3538	L/+	+/+	tg/+
							SNL3539	+/+	tg/+	tg/+	Dead
							SNL3540	L/+	tg/+	tg/+	Dead
							SNL3541	L/L	tg/+	tg/+	Dead
							SNL3542	L/+	+/+	tg/+
							SNL3543	L/+	tg/+	tg/+	Reduced forebrain, frontal nasal prominance
							SNL3544	+/+	tg/+	tg/+
							SNL3545	L/L	+/+	tg/+
							SNL3546	L/+	tg/+	tg/+	Reduced forebrain, heart swelling
							SNL3547	L/+	tg/+	tg/+	Dead
							SNL3548	L/+	tg/+	tg/+	Reduced forebrain, frontal nasal prominance
							SNL3549	L/+	+/+	tg/+
							SNL3550	L/L	+/+	tg/+
							SNL3551	L/+	tg/+	tg/+	Reduced forebrain, frontal nasal prominance
	22:32:00	SNL2031	Snrpb L/+; ER-CRE tg/+	SNM3802	Snrpb +/+; Rosa mTmG tg/tg		SNL512	L/+	tg/+	tg/+
							SNL513	L/+	tg/+	tg/+	Reduced forebrain
							SNL514	+/+	tg/+	tg/+
							SNL515	+/+	tg/+	tg/+
							SNL516	+/+	tg/+	tg/+
							SNL517	+/+	tg/+	tg/+
							SNL518	+/+	tg/+	tg/+
							SNL519	L/+	tg/+	tg/+
							SNL520	L/+	tg/+	tg/+	Reduced forebrain, frontal nasal prominance, heart swelling
	02:00:00	ER1640	Snrpb L/+; ER-CRE tg/+	MT2490	Rosa mTmG tg/tg	E12.5	SNL3493	+/+	+/+	tg/+
							SNL3494	L/+	+/+	tg/+
							SNL3495	+/+	tg/+	tg/+	Dead
							SNL3496	L/+	+/+	tg/+
							SNL3497	+/+	tg/+	tg/+	Dead
							SNL3498	L/+	tg/+	tg/+	Dead
							SNL3499	+/+	+/+	tg/+
							SNL3500	L/+	+/+	tg/+
							SNL3501	+/+	+/+	tg/+	Dead
							SNL3502	L/+	+/+	tg/+
							SNL3503	L/+	+/+	tg/+
	22:26:00	SNL2033	Snrpb L/+; ER-CRE tg/tg	MT3797	Rosa mTmG tg/+		SNL529	+/+	tg/+
							SNL530	+/+	tg/+
							SNL531	+/+	tg/+
							SNL532	+/+	tg/+
							SNL533	+/+	tg/+
							SNL534	L/+	tg/+
							SNL535	+/+	tg/+
							SNL536	+/+	tg/+
							SNL537	+/+	tg/+
							SNL538	+/+	tg/+
							SNL539	+/+	tg/+
	22:45:00	SNL1097	Snrpb L/+; ER-CRE tg/tg	SNL1708	Snrpb +/+		SNL1879	+/+	tg/+		Dead
							SNL1880	L/+	tg/+		Dead
							SNL1881	+/+	tg/+		Dead
							SNL1882	+/+	tg/+
							SNL1883	L/+	tg/+		Alive, abnormal, smaller overall
							SNL1884	L/+	tg/+		Dead
							SNL1885	+/+	tg/+		Dead
							SNL1886	+/+	tg/+
							SNL1887	+/+	tg/+
							SNL1888	+/+	tg/+
							SNL1889	L/+	tg/+		Alive, normal, smaller
							SNL1890	+/+	tg/+

### Sheet: Post E8.5 TAM Injection
Table 2. Genotypes of Litters Collected with Tamoxifen Injecction Post E8.5
Injection Stage	Time	Father	Father Genotype	Mother	Mother Genotype	Embryonic Stage	Embryos ID	Snrpb	ER-CRE	mTmG
E8.5	12:39PM	ER1640	Snrpb L/+; ER-CRE tg/+	MT1681	mTmG tg/+	E10.5	SNL3327	L/+	+/+	+/+
							SNL3328	L/+	tg/+	tg/+
							SNL3329	L/+	+/+	tg/+
							SNL3330	+/+	+/+	+/+
							SNL3331	L/+	tg/+	tg/+
							SNL3332	+/+	+/+	tg/+
							SNL3343	+/+	+/+	+/+
	13:30:00	ER1642	Snrpb L/+; ER-CRE tg/tg	SNL1634	Snrpb +/+	E14.5	SNL1362	+/+	tg/+
							SNL1363	L/+	tg/+
							SNL1364	L/+	tg/+
							SNL1365	L/+	tg/+
							SNL1366	L/+	tg/+
							SNL1367	+/+	tg/+
							SNL1368	L/+	tg/+
							SNL1369	+/+	tg/+
							SNL1370	L/+	tg/+
							SNL1371	L/+	tg/+
	14:30:00	ER1642	Snrpb L/+; ER-CRE tg/tg	SNL1636	Snrpb +/+		SNL1349	+/+	tg/+
							SNL1350	L/+	tg/+
							SNL1351	+/+	tg/+
							SNL1352	L/+	tg/+
							SNL1353	L/+	tg/+
							SNL1354	+/+	tg/+
							SNL1355	L/+	tg/+
							SNL1356	+/+	tg/+
							SNL1357	+/+	tg/+
							SNL1358	+/+	tg/+
							SNL1359	L/+	tg/+
							SNL1360	L/+	tg/+
							SNL1361	L/+	tg/+
E9.5	14:30:00	ER1640	Snrpb L/+; ER-CRE tg/+	SNL1638	Snrpb +/+		SNL1335	+/+	+/+
							SNL1336	L/+	+/+
							SNL1337	+/+	+/+
							SNL1338	+/+	tg/+
							SNL1339	L/+	tg/+
							SNL1340	+/+	tg/+
							SNL1341	+/+	tg/+
							SNL1342	+/+	+/+
							SNL1343	+/+	tg/+
							SNL1344	L/+	tg/+
							SNL1345	L/+	+/+
							SNL1346	+/+	+/+
							SNL1347	+/+	tg/+
							SNL1348	L/+	tg/+
