## Supplementary Tables for "Developmental pleiotropy revealed by mosaic heterozygous *Snrpb* deletion underlies CCMS-like axial skeletal defects"

### Sheet: Supplementary Table 1
Supplementary Table 1. Summary of Alternatively Spliced Chromatin Modifers Identified in Mutants.
Gene	Function	LOF Consequence	Disease Association	Disease Phenotype	Mouse Model	Mouse Model Phenotype
Axsl2	H2AK119ub1 Removal (36-40)	Increased H2AK119ub1 Disrupted H3K27me3 Distribution	Shashi-Pena Syndrome (Zheng et al., 2023; Minotti et al., 2025)	Macrocephaly Global developmental delay Intellectual disability Hypotonia Cardiac disorders Distinct craniofacial features Skeletal anomalies	Asxl2−/− (Madan et al, 2018; Lai et al., 2012; Farber et al., 2011; Izawa et al., 2015)	Hematopoietic defect Progressive deterioration of ventricular function Anterior and posterior transformations of the axial skeleton Osteopetrosis
Hdac4	H3 Deacetylation (41-48)	Increased H3 Acetylation	Brachydactyly mental retardation syndrome (BDMR) (Williams et al., 2010; Le et al., 2019)	Overweight and obesity Cognitive-behavioral issues Dysmorphic craniofacial features Type E brachydactyly	Hdac4 -/- (Vega et al., 2004)	Premature Ossification
Setd5	H3K9ac and H3K27ac Removal (49-51)	Increased H3K9 and H3K27 Acetylation	Intellectual Disability Autism Spectrum Disorders (Rauch et al., 2012; De Rubeis et al., 2014; Parenti et al., 2017; Rawlins et al., 2017; Szczałuba et al., 2016) 3p25.3 Microdeletion Syndrome (Kellogg et al., 2013)	Intellectual disability Microcephaly Congenital heart defects	Setd5 +/- (Deliu et al., 2018 Sessa et al., 2019)	Craniofacial abnormalities Dwarfism Impaired in aocial and cognitive behaviors

### Sheet: Supplementary Table 2
Supplementary Table 2. Primer Sequences
Primer Name	Sequence
Genotyping Primers
Snrpb Conditional Genotyping F	CCCGAGACAGACACAACATAAG
Snrpb Conditional Genotyping R	GCTTTGAAGGTCCCGATGAA
Snrpb Deletion Genotyping F1	CCCGAGACAGACACAACATAAG
Snrpb Deletion Genotyping F2	TCTGGGTACTTTGGTGCAAG
Snrpb Deletion Genotyping R	GCCTGTATAACATCCCTGGTG
Sex Genotyping F	CACCTTAAGAACAAGCCAATACA
Sex Genotyping R	GGCTTGTCCTGAAAACATTTGG
Rosa mT/mG Common R	CTTTAAGCCTGCCCAGAAGA
Rosa mT/mG Wild Type F	AGGGAGCTGCAGTGGAGTAG
Rosa mT/mG Mutant F	TAGAGCTTGCGGAACCCTTC
RARE LacZ Transgene F	CGTGGCCTGATTCATTCC
RARE LacZ Transgene R	ATCCTCTGCATGGTCAGGTC
RARE LacZ Internal Control F	CAAATGTTGCTTGTCTGGTG
RARE LacZ Internal Control R	GTCAGTCGAGTGCACAGTTT
qPCR Primers
Raldh2 F	CAGAGAGTGGGAGAGTGTTCC
Raldh2 R	CACACAGAACCAAGAGAGAAGG
Cyp26a1 F	AAGCTCTGGGACCTGTACTGT
Cyp26a1 R	CTCCGCTGAAGCACCATCT
Fgf8 F	AGGGGAAGCTAATTGCCAAGA
Fgf8 R	CCTTGCGGGTAAAGGCCAT
Rara F	TGTAAGGGCTTCTTCCGACGA
Rara R	GCTTGGGTGCCTCTTTCTTC
Rarb F	CTGCTCAATCCATCGAGACAC
Rarb R	CTTGTCCTGGCAAACGAAGC
Rarg F	GCAGAAAGGGCTATAACCCTG
Rarg R	CGTCCTCAAACATCTCCGGG
Rxra F	CACACCCACATTGGGCTTC
Rxra R	GAGGCCATATTTCCTGAGGGA
Rxrb F	CCACCTCTTACCCCTTCAGC
Rxrb R	TGGAAGAACTGATGACTGGGA
Rxrg F	AGGGAAGCACTACGGTGTGTA
Rxrg R	TCCCGACAGGTGTAGATGAGA
Asxl2 F	CTCCATCACAGAAGCACAGC
Asxl2 R	AGGTTTGGCAGGTACAGAGT
Hdac4 F	CACTGCATTTCCAGCGATCC
Hdac4 R	AAGACGGGGTGGTTGTAGGA
Setd5 F	AGTGTGAGAGTTGCCCAGAA
Setd5 R	AGCTATATCTGGAAGGGCTGT
GAPDH F	CGTCTCGACATGGCCTAAGA
GAPDH R	GGGAGCTTCACACCTCAGTA
ACTB F	GGCTGTATTCCCCTCCATCG
ACTB R	CCAGTTGGTAACAATGCCATGT
RT-PCR Primers
Asxl2 F	CTTCCCCTCTTGCATGCTTG
Asxl2 R	TACTTGCTGGAATGGTGGGT
Hdac4 F	AGATCCAGCGGCAGATACTC
Hdac4 R	GCTGGAAATGCAGTGGTTCA
Setd5 F	CCTACCTGGTGTCCTTGTGG
Setd5 R	TCCGCTTCTTGGGTTTGGTT
ChIP-qPCR Primers
Gapdh F	CGTCTCGACATGGCCTAAGA
Gapdh R	GGGAGCTTCACACCTCAGTA
Cyp26a1 RARE1 F	GGCCCGATCCGCAATTAAAG
Cyp26a1 RARE1 R	CCGCGCGCCCTCTTTATAAG
Cyp26a1 RARE2 F	GAGCAGGCTGAACTTGGTG
Cyp26a1 RARE2 R	CAATCCTTTAGCCTGACCCG
